# Naturally acquired blocking human monoclonal antibodies to *Plasmodium vivax* reticulocyte binding protein 2b

**DOI:** 10.1101/2020.05.12.091900

**Authors:** Li-Jin Chan, Anugraha Gandhirajan, Lenore L. Carias, Melanie H. Dietrich, Oscar Vadas, Remy Visentin, Camila T. França, Sebastien Menant, Dominique Soldati-Favre, Ivo Mueller, Christopher L. King, Wai-Hong Tham

## Abstract

*Plasmodium vivax* preferentially invades reticulocytes and recognition of these cells is mediated by *P. vivax* Reticulocyte Binding Protein 2b (PvRBP2b) binding to human Transferrin receptor 1 (TfR1) and Transferrin (Tf). Longitudinal cohort studies in Papua New Guinea, Thailand and Brazil show that PvRBP2b antibodies are correlated with protection against *P. vivax* infection and disease. Here, we isolated and characterized anti-PvRBP2b human monoclonal antibodies from two individuals in Cambodia with natural *P. vivax* infection. These antibodies bind with high affinities and map to different regions of PvRBP2b. Several human antibodies blocked PvRBP2b binding to reticulocytes and inhibited complex formation with human TfR1-Tf. We describe different structural mechanisms for functional inhibition, including either steric hindrance with TfR1-Tf or the reticulocyte membrane. These results show that naturally acquired human antibodies against PvRBP2b can inhibit its function which is important for *P. vivax* invasion.
