## Supplemental Table 1 for "Naturally acquired blocking human monoclonal antibodies to *Plasmodium vivax* reticulocyte binding protein 2b"

### Sheet: Sheet1
		IgG Heavy								IgG light
		HuMAb	VH	D	J	AA mutations	CDR3-IMGT	CDR3-length		VL	J	AA mutations	CDR3-IMGT	CDR3-length	light chain
		283284	4-34	3-9	5	12	AKAILTRYNWLDP	13		1-13	4	11	QQFNSYPLT	9	Κ
		239229	5-51	5-24	4	20	ARRGDGHREFEY	12		3-11	2	10	QQRRSWPPT	9	Κ
		262231	5-51	5-24	4	20	ARRGDGHREFEY	12		3-11	2	10	QQRRSWPPT	9	Κ
		251249	3-21	3-3	2	12	ARALTIFGVVITDYWFFDL	19		3-11	4	6	QQRSNWGLT	9	Κ
		252248	3-9	4-17	3	22	ARDSDDHGDLDDAFDI	16		4-1	1	8	QQYDSSPRT	9	Κ
		250233	4-30-4	3-22	3	15	ARDRDYYYDSSGFGPFDI	18		3-20	1	6	QQYGNSPGT	9	Κ
		267268	3-9	3-22	4	14	VKDRGAHYDGSGYYQSFAH	19		1-5	2	9	QQYNIFPYT	9	Κ
		254255	3-30	6-13	4	13	TRDPAYSSSWPLYYFDS	17		3-15	3	12	QHHGNWPPPT	10	Κ
		281282	3-21	3-16	3	13	VREGVVTFGGMIVQGAFDV	19		1-5	1	7	QQYTTFNSFSPT	12	Κ
		256257	5-10-1	4-17	4	16	ARGDYDYDDYYFDF	14		3-9	3	8	QLWDTSRM	8	λ
		243244	3-30	4-17	3	9	AKESNYGENAFDI	13		2-11	1	8	CSYAGTYTFV	10	λ
		237235	3-30	4-17	3	13	AKESNYGENAFDV	13		2-11	1	8	CSYAGTYTFV	10	λ
		253245	1-69	3-16	5	17	ARDEHDYVWGSYRPSLTGP	19		2-8	1	15	SSYAVNNNFV	10	λ
		279280	5-10-1	2-8	4	14	ARNDGPPFYYFDY	13		1-51	3	9	GTWDTSVSAGV	11	λ
		241242	3-23	2-15	4	14	ARDGGSYTPYFFLDS	15		3-21	2	14	QVRDSDNDHVV	11	λ
		260261	1-3	2-15	4	17	ARSEVAAADYDY	12		3-21	2	14	QVWDRGPDHVV	11	λ
		258259	3-23	5-18	3	11	TKDKDEYTFGHNAFDV	16		3-21	3	14	QVWDSNNDHPV	11	λ
		273264	3-23	5-18	3	12	TKDKDEYTFGHNAFDV	16		3-21	3	13	QVWDSNNDHPV	11	λ
		277278	3-53	3-10	3	19	ARVTSNTMVEGGALNV	16		3-21	1	10	QVWDSSSDHYV	11	λ
		335338	4-59	3---9	6	16	ARFRLYYYAVDV	12		3-20	4	20	QQFGHSGLT	9	Κ
		336339	4-59	3---9	6	18	ARFRLYYYAVDV	12		3-20	4	19	QQFGHSGLT	9	Κ
		340341	4-59	3---9	6	10	ARFRLYYYAMDV	12		3-20	4	12	QQFRQSGLT	9	Κ
		346343	4-59	2---21	4	19	GASIMRGTFLDY	12		3-15	1	19	QQYTNWPGT	9	Κ
		326327	5-10-1	2---2	4	10	ARHGLAGSAPLDY	13		1-33	3	14	QHYEIFPIGFT	11	Κ

### Sheet: V gene_table
	Individual		IgG Heavy								IgG light (Kappa and Lambda)						Clones in group	IgG Subclass
	1	2	Clones	VH	D	J	AA mutations	CDR3-IMGT	CDR3-length		VL	J	AA mutations	CDR3-IMGT	CDR3-length	light chain
			237235	3-30	4-17	3	13	AKESNYGENAFDV	13		2-11	1	8	CSYAGTYTFV	10	λ	4	1
			239229	5-51	5-24	4	20	ARRGDGHREFEY	12		3-11	2	10	QQRRSWPPT	9	Κ	15	1
			241242	3-23	2-15	4	14	ARDGGSYTPYFFLDS	15		3-21	2	14	QVRDSDNDHVV	11	λ	11	1
			243244	3-30	4-17	3	9	AKESNYGENAFDI	13		2-11	1	8	CSYAGTYTFV	10	λ	4	1
			250233	4-30-4	3-22	3	15	ARDRDYYYDSSGFGPFDI	18		3-20	1	6	QQYGNSPGT	9	Κ	7	1
			251249	3-21	3-3	2	12	ARALTIFGVVITDYWFFDL	19		3-11	4	6	QQRSNWGLT	9	Κ	7	1
			252248	3-9	4-17	3	22	ARDSDDHGDLDDAFDI	16		4-1	1	8	QQYDSSPRT	9	Κ	1	1
			253245	1-69	3-16	5	17	ARDEHDYVWGSYRPSLTGP	19		2-8	1	15	SSYAVNNNFV	10	λ	6	1, 3
			254255	3-30	6-13	4	13	TRDPAYSSSWPLYYFDS	17		3-15	3	12	QHHGNWPPPT	10	Κ	13	1
			256257	5-10-1	4-17	4	16	ARGDYDYDDYYFDF	14		3-9	3	8	QLWDTSRM	8	λ	1	1
			258259	3-23	5-18	3	11	TKDKDEYTFGHNAFDV	16		3-21	3	14	QVWDSNNDHPV	11	λ	29	1
			260261	1-3	2-15	4	17	ARSEVAAADYDY	12		3-21	2	14	QVWDRGPDHVV	11	λ	4	2
			262231	5-51	5-24	4	20	ARRGDGHREFEY	12		3-11	2	10	QQRRSWPPT	9	Κ	15	1
			267268	3-9	3-22	4	14	VKDRGAHYDGSGYYQSFAH	19		1-5	2	9	QQYNIFPYT	9	Κ	7	1
			273264	3-23	5-18	3	12	TKDKDEYTFGHNAFDV	16		3-21	3	13	QVWDSNNDHPV	11	λ	29	1
			277278	3-53	3-10	3	19	ARVTSNTMVEGGALNV	16		3-21	1	10	QVWDSSSDHYV	11	λ	3	1, 3
			279280	5-10-1	2-8	4	14	ARNDGPPFYYFDY	13		1-51	3	9	GTWDTSVSAGV	11	λ	25	1
			281282	3-21	3-16	3	13	VREGVVTFGGMIVQGAFDV	19		1-5	1	7	QQYTTFNSFSPT	12	Κ	5	2
			283284	4-34	3-9	5	12	AKAILTRYNWLDP	13		1-13	4	11	QQFNSYPLT	9	Κ	3	1
			326327	5-10-1	2-2	4	10	ARHGLAGSAPLDY	13		1-33	3	14	QHYEIFPIGFT	11	Κ	6	1, 2
			335338	4-59	3-9	6	16	ARFRLYYYAVDV	12		3-20	4	20	QQFGHSGLT	9	Κ	3	1
			340341	4-59	3-9	6	10	ARFRLYYYAMDV	12		3-20	4	12	QQFRQSGLT	9	Κ	3	1
			346343	4-59	2-21	4	19	GASIMRGTFLDY	12		3-15	1	19	QQYTNWPGT	9	Κ	3	1

### Sheet: Sheet4
	IgG Heavy								IgG light (Kappa and Lambda)
	Clones	VH	D	J	AA mutations	CDR3-IMGT	CDR3-length		VL	J	AA mutations	CDR3-IMGT	CDR3-length	light chain	Clones in group	IgG Subclass
	237235	3-30	4-17	3	13	AKESNYGENAFDV	13		2-11	1	8	CSYAGTYTFV	10	λ	4	1
	239229	5-51	5-24	4	20	ARRGDGHREFEY	12		3-11	2	10	QQRRSWPPT	9	Κ	15	1
	241242	3-23	2-15	4	14	ARDGGSYTPYFFLDS	15		3-21	2	14	QVRDSDNDHVV	11	λ	11	1
	243244	3-30	4-17	3	9	AKESNYGENAFDI	13		2-11	1	8	CSYAGTYTFV	10	λ	4	1
	250233	4-30-4	3-22	3	15	ARDRDYYYDSSGFGPFDI	18		3-20	1	6	QQYGNSPGT	9	Κ	7	1
	251249	3-21	3-3	2	12	ARALTIFGVVITDYWFFDL	19		3-11	4	6	QQRSNWGLT	9	Κ	7	1
	252248	3-9	4-17	3	22	ARDSDDHGDLDDAFDI	16		4-1	1	8	QQYDSSPRT	9	Κ	1	1
	253245	1-69	3-16	5	17	ARDEHDYVWGSYRPSLTGP	19		2-8	1	15	SSYAVNNNFV	10	λ	6	1, 3
	254255	3-30	6-13	4	13	TRDPAYSSSWPLYYFDS	17		3-15	3	12	QHHGNWPPPT	10	Κ	13	1
	256257	5-10-1	4-17	4	16	ARGDYDYDDYYFDF	14		3-9	3	8	QLWDTSRM	8	λ	1	1
	258259	3-23	5-18	3	11	TKDKDEYTFGHNAFDV	16		3-21	3	14	QVWDSNNDHPV	11	λ	29	1
	260261	1-3	2-15	4	17	ARSEVAAADYDY	12		3-21	2	14	QVWDRGPDHVV	11	λ	4
	262231	5-51	5-24	4	20	ARRGDGHREFEY	12		3-11	2	10	QQRRSWPPT	9	Κ	15	1
	267268	3-9	3-22	4	14	VKDRGAHYDGSGYYQSFAH	19		1-5	2	9	QQYNIFPYT	9	Κ	7	1
	273264	3-23	5-18	3	12	TKDKDEYTFGHNAFDV	16		3-21	3	13	QVWDSNNDHPV	11	λ	29
	277278	3-53	3-10	3	19	ARVTSNTMVEGGALNV	16		3-21	1	10	QVWDSSSDHYV	11	λ	3	1, 3
	279280	5-10-1	2-8	4	14	ARNDGPPFYYFDY	13		1-51	3	9	GTWDTSVSAGV	11	λ	25
	281282	3-21	3-16	3	13	VREGVVTFGGMIVQGAFDV	19		1-5	1	7	QQYTTFNSFSPT	12	Κ	5
	283284	4-34	3-9	5	12	AKAILTRYNWLDP	13		1-13	4	11	QQFNSYPLT	9	Κ	3
	326327	5-10-1	2--2	4	10	ARHGLAGSAPLDY	13		1-33	3	14	QHYEIFPIGFT	11	Κ	6
	335338	4-59	3--9	6	16	ARFRLYYYAVDV	12		3-20	4	20	QQFGHSGLT	9	Κ	3	1
	340341	4-59	3--9	6	10	ARFRLYYYAMDV	12		3-20	4	12	QQFRQSGLT	9	Κ	3	1
	346343	4-59	2--21	4	19	GASIMRGTFLDY	12		3-15	1	19	QQYTNWPGT	9	Κ	3	1
